# Meiofauna is an important, yet neglected, component of biodiversity of *Posidonia oceanica*

**DOI:** 10.1101/2021.05.09.443247

**Authors:** Guillermo García-Gómez, Álvaro García-Herrero, Nuria Sánchez, Fernando Pardos, Andrés Izquierdo-Muñoz, Diego Fontaneto, Alejandro Martínez

**Affiliations:** Department of Biodiversity, Ecology and Evolution, Department of Biology, Universidad Complutense de Madrid, C/José Antonio Novais 2, 28040, Madrid, Spain; Molecular Ecology Group (MEG), Water Research Institute (IRSA), National Research Council of Italy (CNR), Largo Tonolli 50, 28922, Verbania, Italy; Department of Earth, Oceans and Ecological Sciences, School of Environmental Sciences, University of Liverpool, 4 Brownlow Street, L69 3GP, Liverpool, United Kingdom; Marine Biology Laboratory in Santa Pola (CIMAR), Marine Research Center of Santa Pola, University of Alicante, Aptdo. 99, 03080, Alicante, Spain

**Keywords:** Acari, Biodiversity, Copepoda, Habitat sorting, Nematoda

## Abstract

*Posidonia oceanica* meadows are biodiversity reservoirs and provide many ecosystem services in coastal Mediterranean regions. Marine meiofauna, on the other hand, not only represents a major component of regional marine biodiversity, but also a useful tool to address both theoretical and applied questions in ecology, evolution, and conservation. We review the meiofaunal diversity in the *P. oceanica* ecosystem combining a literature review and a case study. First, we gathered records of 664 species from 69 published studies as well as unpublished sources, including few species exclusive from this ecosystem. Eighteen of those studies quantified the spatial and temporal changes of species composition, highlighting habitat-specific assemblages that fluctuate following the annual changes experienced by *P. oceanica*. Hydrodynamics, habitat complexity, and food availability, all three inherently linked to the seagrass phenology, are recognised as the main factors at shaping the complex distribution patterns of meiofauna in the meadows. These drivers have been identified mainly from Copepoda and Nematoda, and depend ultimately on species-specific preferences. Second, we tested the generality of these observations using marine mites as a model group, showing that the same processes might be in place also for other less abundant meiofaunal groups. Overall, our study highlights an outstanding diversity of meiofauna in *P. oceanica* and shows its potential for future research, not only focused on exploring and describing new species of neglected meiofaunal organisms, but also providing a more complete understanding on the functioning of the iconic Mediterranean ecosystem created by *P. oceanica*.
