## Supplementary material for "Meiofauna is an important, yet neglected, component of biodiversity of *Posidonia oceanica*": Table S2. Summary of the ecological research on meiofauna in Posidonia oceanica.

### Sheet: Table S2
Study	Total groups	Group	Taxonomic level	Aim	Habitat	Metric	Habitat differences	Regional differences	Local differences	Environmental factors	Temporal variation	Abundance (max, min)	Further research
Novak (1982)	12	P, N, An, C, O, Ac, Mo, Ch	Major taxa	Influence of P. oceanica growth and its epiphytes on taxa in different habitats	(1) Basal leaf stratum, (2) distal leaf stratum, (3) stem stratum	Taxonomic	yes	-	-	-	yes	September, November in (1) and (2); invariant in (3)	Hydrodynamics, habitat complexity and food sources shape meiofauna communities, which may constitute an important role in the food chain
Novak (1989)	1	N	Species	Differences in abundance and community composition between stratified habitats over seasonal variation	(1) Basal leaf stratum, (2) distal leaf stratum, (3) stem stratum	Taxonomic, Functional	yes	-	-	-	yes	September, November	Hydrodynamics, habitat complexity, seasonality and/or feeding classes underpin habitat selection of species
Villora-Moreno et al. (1991)	9	An	Species	Differences in taxa composition and abundance between different environments	(1) Sediments adjacent to a seagrass meadow, (2) Other sediments	Taxonomic	yes	-	yes	Hydrodynamics and vertical zonation	yes	Summer, Winter; invariant in habitat (1)	Species migration from meadows to adjacent sediments
Sánchez-Jerez et al. (1999a)	10	Ac	Subclass	Changes on community structure between habitats	(1) Inside the seagrass, (2) seagrass edge, (3) Cymodocea seagrass and (4) sand far from seagrass	Taxonomic	yes	yes	-	-	yes	August, April	Micro-habitat selection of taxa
Sánchez-Jerez et al. (1999b)	5	O, An, C, G, Ac	Major taxa	Differences between day and night in the abundance with respect to habitats	(1) Leaf stratum within seagrass canopy and (2) water column up to one metre above the seagrass	Taxonomic	yes	yes	-	Day/night cycles	-	-	Ecological interpretation of meiofaunal daily vertical migration
Deudero & Vincx (2000)	19	N	Genus	Community composition and major meiobenthic assemblages according to habitat and sediment structure	(1) Seagrass, (2) sand among seagrass, (3) flat rocky substrate, (4) sand	Taxonomic	no	yes	yes	Sediment granulometry	-	-	Small-scale sources of spatial heterogeneity within habitat types
Mirto et al. (2010)	16	N, C, An, O, K, T, P, G, Mo	Major taxa	Fish-farm effects on abundance, diversity and community structure in different regions and habitats	(1) Seagrass sediments and (2) non-vegetated soft-bottom sediments both in presence/absence of fish farms	Taxonomic	yes	yes	yes	Hydrodynamics, bio-deposition and depth	-	-	Different indicators of fish-farm impact in vegetated and non-vegetated habitats
Castejón Silvo (2011)	18	C, Ac, O	Major taxa	Responses of community to increased nutrient availability in the water column	Surface of seagrass leaves	Taxonomic	-	yes	yes	Epiphyte biomass (driven by nutrients)	-	-	Seasonality of seagrass herbivory in small grazers
Losi et al. (2012)	14	N	Genus	Differences in diversity and community composition between seagrass under different degree of human disturbance, and in relation to seagrass descriptors	Sediment within seagrass	Taxonomic	-	yes	yes	Sediment chemical composition (i.e., total organic matter, carbohydrates, and proteins)	yes	September, May	Sewage discharge shifts taxa assemblages and trophic structure
Mascart et al. (2013)	17	C	Family	Community and diversity in different habitats	(1) Seagrass leaves, (2) small and (3) macrophytodetritus accumulations, and (4) bare and (5) covered sand	Taxonomic	yes	-	yes	Food sources (i.e., phytal biomass)	-	-	Oxygen availability limiting habitat preferences of taxa
Mirto et al. (2014)	1	N	Species	Differences in richness, community composition, individual body mass and maturity between habitats	(1) Seagrass sediments and (2) non-vegetated soft-bottom sediments both in presence/absence of fish farms	Taxonomic, Functional	yes	yes	yes	Organic matter enrichment	-	-	Species turnover (coloniser vs. persistent species) as a proxy of environmental disturbance
Mascart, Lepoint, et al. (2015)	19	C	Species	Diversity, density, and community structure changes according to temporal variability of habitat conditions	Macrophytodetritus wrack accumulations on unvegetated sand patches	Taxonomic	-	yes	yes	Hydrodynamics and habitat biomass	yes	May-August, February	Species-specific habitat preferences and diets
Mascart, Agusto, et al. (2015)	1	C	Species	Species migration between adjacent habitats	(1) Macrophytodetritus accumulation, (2) bare sandy sediment, (3) P. oceanica canopy	Taxonomic	yes	-	-	Interstitial and water column migration from adjacent habitats	-	-	Habitat occupation through species-specific dispersal pathways and eco-morphological characteristics
Pusceddu et al. (2016)	16	N	Species	Differences in community composition and richness between habitats in relation to organic matter and sediment biochemistry	(1) Seagrass sediments, (2) unvegetated soft bottom sediments, both with/without Caulerpa	Taxonomic	yes	-	yes	Not found	-	-	Effects of invasive algae on local assemblages may be context dependent, varying at different spatial scales
Cvitković et al. (2017)	11	N, C, O, Ac, An, K, Ch, Pl, Mo	Major taxa	Differences in community structure between habitats and seasons, to evaluate the impact of Caulerpa taxifolia	(1) Seagrass leaves, (2) Caulerpa thalii (3) Sediment and rhizomes under seagrass, (4) Sediment under Caulerpa, (4) unvegetated sediments	Taxonomic	yes	yes	yes	Food sources (i.e., organic matter)	yes	Spring, Autumn; invariant in habitat (3)	Similar taxa composition between vegetated and unvegetated areas in autumn
Guilini et al. (2017)	10	C, N	Species	Differences in abundance, diversity, and community composition between habitats in control vs. CO2 vent areas	(1) Seagrass leaves and (2) Rhizomes	Taxonomic, Functional	yes	no	yes	CO2 only in (2)	-	-	High diversity may occur under low pH conditions
Polese et al. (2018)	21	N, C, An	Major taxa	Community spatial and temporal variation between different habitats	(1) Seagrass, (2) Hard and soft bottoms, (3) Seagrass and Pinna nobilis	Taxonomic	yes	yes	yes	Sediment granulometry, temperature, and chlorophyl-a concentration	yes	July, December	Predators favoured by meiofaunal grazers and deposit feeders in summer
Mascart et al. (2018)	1	C	Species	Differences in ecomorphotypes according to food diets	Macrophytodetritus wrack accumulations on unvegetated sand patches	Trophic	-	-	yes	Species-specific food sources	yes	-	Meiofauna as a major link between seagrass biomass and higher trophic levels
This study (2020)	1	Ac	Species	Differences in species richness, abundance, evenness, and community composition between habitats during phenological change	(1) Seagrass leaves, (2) matte and (3) Sand between seagrass	Taxonomic	yes	-	yes	Temporal variation in (1); Habitat complexity in (2)	yes	August, March in (1); invariant in (2)	Meiofauna inhabiting P. oceanica as a model group for addressing questions on habitat sorting

### Sheet: Columns' description
column	description
Study	reference of the study
Total groups	number of animal groups studied
Group	meiofaunal group(s) addressed. Abbreviations as in Figure 1
Taxonomic level	taxonomic rank of the operational units
Aim	main aim(s)
Habitat	habitat(s) sampled
Metric	diversity metric(s) implemented
Habitat differences	whether they reported differences in the metrics between habitats
Regional differences	whether the differences were observed at regional scale
Local differences	whether the differences were observed at local scale
Environmental factors	effect of any environmental variables
Temporal variation	change over time in any of the metrics
Abundance (max, min)	time of the year when the changes in abundances occur
Further research	avenues of further investigation suggested by each study
